# Synergy between HA cleavage site sequence and NA-mediated plasminogen recruitment as a virulence mechanism for low pathogenic avian influenza

**DOI:** 10.1101/2025.07.11.664276

**Authors:** Hui Min Lee, Kate Sutton, William Harvey, Rute Maria Pinto, Eleanor Gaunt, Samantha Lycett, Sjaak de Wit, Lonneke Vervelde, Paul Digard

## Abstract

An outbreak of H3N1 low pathogenic avian influenza virus (LPAIV) in Belgium in 2019 caused unexpected levels of mortality and morbidity in poultry. These viruses possess an NA polymorphism associated with plasminogen binding, as well as an unusual sequence around the HA cleavage site; accordingly, HA cleavage mediated by NA-driven plasminogen recruitment has been proposed to underly their systemic spread and pathogenicity. To test this, we established a reverse genetics system for A/chicken/Belgium/460/2019 and created single mutations in HA (K345R), and NA (S122N) that restored the viruses to normal consensus, as well as an HA/NA double mutant. Confirming previous work, trypsin-independent spread and HA cleavage of wild type Ck/Belgium was observed in the presence of fetal bovine serum containing plasminogen *in vitro*. Dose-dependent HA cleavage and trypsin-independent spread was also observed in the presence of purified chicken plasminogen. Compared to wild type virus, both HA cleavage and virus spread *in vitro* were reduced by the HA K345R mutation and further blocked by NA mutation S122N. Plasminogen-mediated HA cleavage was seen in a variety of avian cell lines and chicken organoids, excluding cell type-dependent effects. Furthermore, *in ovo* tests showed that mutant viruses unable to recruit plasminogen were less able to replicate systemically in chicken embryos. Bioinformatics analyses revealed other viruses which could potentially recruit plasminogen, including two independent outbreaks of H6N1 viruses, one of which we confirmed PLG-driven spread *in vitro*. We conclude that PLG-recruitment by NA is a general virulence mechanism of N1 LPAIVs

**Author summary:** Avian influenza viruses (AIV) are divided into two broad categories – high or low pathogenicity – based on the sequence of their haemagglutinin (HA) and their lethality in chickens. The majority of AIV strains circulating in the wild are low pathogenicity both in waterfowl and when they spill over into domestic poultry. However, some low pathogenicity strains can cause severe disease in poultry despite not being classified as H5 or H7 high pathogenic AIVs with an HA polybasic protease cleavage site. A severe 2019 outbreak of an H3N1 strain has been suggested to result from the neuraminidase (NA) of the virus recruiting cellular plasminogen to proteolytically activate HA. Here, we tested this hypothesis by using reverse genetics to mutate the virus in a way predicted to block this. We found that indeed, the sequence of the NA at position 122 is the primary determinant of plasminogen-driven HA cleavage but that the unusual sequence at the HA cleavage site of the outbreak virus also contributes to pathogenicity. Furthermore, we show that N1 NA sequence can be used to identify other unexpectedly virulent strains of AIV. This work therefore adds to our ability to risk assess AIV strains from sequence-based surveillance.
