## Supplementary material for "Synergy between HA cleavage site sequence and NA-mediated plasminogen recruitment as a virulence mechanism for low pathogenic avian influenza": Table S1

### Sheet: Table S1
isolate_id	isolate_name	Host	HPAIV	subtype	year	NA130	NA131	NA132	NA453	inPhylogeny	HA CS motif	H5 HA clade	H5 GenoFlu genotype	DOI	notes
EPI_ISL_504665	A/swine/Guetersloh/8724a/2009	pig		H1N1	2009	N	G	P	K	TRUE	PSIQSR
EPI_ISL_93235	A/swine/QC/7918-E/2009	pig		H1N1	2009	N	G	A	K	TRUE	PSIQSR
EPI_ISL_132328	A/swine/SouthDakota/A01267928/2012	pig		H1N1	2012	K	G	T	K	TRUE	PSIQSR
EPI_ISL_504812	A/swine/Neuenhaus/16826/2013	pig		H1N1	2013	N	G	N	K	TRUE	PSIQSR
EPI_ISL_576566	A/swine/Aichi/101/2018	pig		H1N1	2018	N	T	P	K	TRUE	PSIQSR
EPI_ISL_19519559	A/swine/Italy/249941/2022	pig		H1N1	2022	N	G	A	K	TRUE	PSVQTR
EPI_ISL_19764770	A/Black-faced_bunting/Shandong/T167/2022	wild bird		H1N1	2022	S	G	T	K	TRUE	PSIQSR
EPI_ISL_283458	A/duck/Buryatia/664/1988	wild bird		H3N1	1988	S	G	T	K	TRUE	PEKQTR
EPI_ISL_368621	A/Gallus_gallus/Belgium/3497_0001/2019	domestic poultry		H3N1	2019	S	G	T	K	FALSE	PEKQTK
EPI_ISL_368622	A/Gallus_gallus/Belgium/4492/2019	domestic poultry		H3N1	2019	S	G	T	K	FALSE	PEKQTK
EPI_ISL_3914870	A/Gallus_gallus/Belgium/3912_0001/2019	domestic poultry		H3N1	2019	S	G	T	K	FALSE	PEKQTK
EPI_ISL_3914873	A/Gallus_gallus/Belgium/3953/2019	domestic poultry		H3N1	2019	S	G	T	K	FALSE	PEKQTK
EPI_ISL_3914876	A/Gallus_gallus/Belgium/4010/2019	domestic poultry		H3N1	2019	S	G	T	K	FALSE	PEKQTK
EPI_ISL_3914878	A/Gallus_gallus/Belgium/4070_0001/2019	domestic poultry		H3N1	2019	S	G	T	K	FALSE	PEKQTK
EPI_ISL_3914879	A/Gallus_gallus/Belgium/4581_0002/2019	domestic poultry		H3N1	2019	S	G	T	K	FALSE	PEKQTK
EPI_ISL_3914881	A/Gallus_gallus/Belgium/4327_0001/2019	domestic poultry		H3N1	2019	S	G	T	K	FALSE	PEKQTK
EPI_ISL_3914882	A/Gallus_gallus/Belgium/4849_0001/2019	domestic poultry		H3N1	2019	S	G	T	K	FALSE	PEKQTK
EPI_ISL_3914883	A/Gallus_gallus/Belgium/4849_0004/2019	domestic poultry		H3N1	2019	S	G	T	K	FALSE	PEKQTK
EPI_ISL_3914885	A/Gallus_gallus/Belgium/4395_009/2019	domestic poultry		H3N1	2019	S	G	T	K	FALSE	PEKQTK
EPI_ISL_3914886	A/Gallus_gallus/Belgium/4393_0001/2019	domestic poultry		H3N1	2019	S	G	T	K	FALSE	PEKQTK
EPI_ISL_3914887	A/Gallus_gallus/Belgium/4393_0002/2019	domestic poultry		H3N1	2019	S	G	T	K	FALSE	PEKQTK
EPI_ISL_3914888	A/Gallus_gallus/Belgium/4491_0005/2019	domestic poultry		H3N1	2019	S	G	T	K	FALSE	PEKQTK
EPI_ISL_3914889	A/Gallus_gallus/Belgium/4452_0002/2019	domestic poultry		H3N1	2019	S	G	T	K	FALSE	PEKQTK
EPI_ISL_3914894	A/Gallus_gallus/Belgium/4428_0001/2019	domestic poultry		H3N1	2019	S	G	T	K	FALSE	PEKQTK
EPI_ISL_3914895	A/Gallus_gallus/Belgium/4464_0001/2019	domestic poultry		H3N1	2019	S	G	T	K	FALSE	PEKQTK
EPI_ISL_3914896	A/Gallus_gallus/Belgium/4468_0006/2019	domestic poultry		H3N1	2019	S	G	T	K	FALSE	PEKQTK
EPI_ISL_3914897	A/Gallus_gallus/Belgium/4888_0001/2019	domestic poultry		H3N1	2019	S	G	T	K	FALSE	PEKQTK
EPI_ISL_3914898	A/Gallus_gallus/Belgium/4888_0002/2019	domestic poultry		H3N1	2019	S	G	T	K	FALSE	PEKQTK
EPI_ISL_3914901	A/Gallus_gallus/Belgium/4767_0002/2019	domestic poultry		H3N1	2019	S	G	T	K	FALSE	PEKQTK
EPI_ISL_3914903	A/Gallus_gallus/Belgium/5228_0001/2019	domestic poultry		H3N1	2019	S	G	T	K	FALSE	PEKQTK
EPI_ISL_3914914	A/Gallus_gallus/Belgium/5228_0002/2019	domestic poultry		H3N1	2019	S	G	T	K	FALSE	PEKXTK
EPI_ISL_3914934	A/Gallus_gallus/Belgium/4458_0001/2019	domestic poultry		H3N1	2019	S	G	T	K	FALSE	PEKQTK
EPI_ISL_3914941	A/Gallus_gallus/Belgium/4759_0001/2019	domestic poultry		H3N1	2019	S	G	T	K	FALSE	PEKQTK
EPI_ISL_3914967	A/Gallus_gallus/Belgium/5347_0002/2019	domestic poultry		H3N1	2019	S	G	T	K	FALSE	PEKQTK
EPI_ISL_3914978	A/Gallus_gallus/Belgium/4543_0001/2019	domestic poultry		H3N1	2019	S	G	T	K	FALSE	PEKQTK
EPI_ISL_3914990	A/Gallus_gallus/Belgium/5055_0002/2019	domestic poultry		H3N1	2019	S	G	T	K	FALSE	PEKQTK
EPI_ISL_3915000	A/Gallus_gallus/Belgium/5055_0003/2019	domestic poultry		H3N1	2019	S	G	T	K	FALSE	PEKQTK
EPI_ISL_3915025	A/Gallus_gallus/Belgium/4732_0002/2019	domestic poultry		H3N1	2019	S	G	T	K	FALSE	PEKQTK
EPI_ISL_3915037	A/Gallus_gallus/Belgium/4852_0001/2019	domestic poultry		H3N1	2019	S	G	T	?	FALSE	PEKQTK
EPI_ISL_3915049	A/Gallus_gallus/Belgium/4753_0001/2019	domestic poultry		H3N1	2019	S	G	T	K	FALSE	PEKQTK
EPI_ISL_3915374	A/Gallus_gallus/Belgium/4395_007/2019	domestic poultry		H3N1	2019	S	G	T	K	FALSE	PEKQTK
EPI_ISL_3915375	A/Gallus_gallus/Belgium/4766_0002/2019	domestic poultry		H3N1	2019	S	G	T	K	FALSE	PEKQTK
EPI_ISL_3915376	A/Gallus_gallus/Belgium/4768_0002/2019	domestic poultry		H3N1	2019	S	G	T	K	FALSE	PEKQTK
EPI_ISL_3915377	A/Gallus_gallus/Belgium/5063_0002/2019	domestic poultry		H3N1	2019	S	G	T	K	FALSE	PEKQTK
EPI_ISL_3915379	A/Gallus_gallus/Belgium/4846_0002/2019	domestic poultry		H3N1	2019	S	G	T	K	FALSE	PEKQTK
EPI_ISL_3915380	A/Gallus_gallus/Belgium/4890_0001/2019	domestic poultry		H3N1	2019	S	G	T	K	FALSE	PEKQTK
EPI_ISL_3915381	A/Gallus_gallus/Belgium/4890_0002/2019	domestic poultry		H3N1	2019	S	G	T	K	FALSE	PEKQTK
EPI_ISL_3915383	A/Gallus_gallus/Belgium/4982_0002/2019	domestic poultry		H3N1	2019	S	G	T	K	FALSE	PEKQTK
EPI_ISL_3915384	A/Gallus_gallus/Belgium/5192_0002/2019	domestic poultry		H3N1	2019	S	G	T	K	FALSE	PEKQTK
EPI_ISL_3915385	A/Gallus_gallus/Belgium/5060_0002/2019	domestic poultry		H3N1	2019	S	G	T	K	FALSE	PEKQTK
EPI_ISL_3915386	A/Gallus_gallus/Belgium/5051_0003/2019	domestic poultry		H3N1	2019	S	G	T	K	FALSE	PEKQTK
EPI_ISL_3915389	A/Gallus_gallus/Belgium/5113_0001/2019	domestic poultry		H3N1	2019	S	G	T	K	FALSE	PEKQTK
EPI_ISL_3915390	A/Gallus_gallus/Belgium/5481_0002/2019	domestic poultry		H3N1	2019	S	G	T	K	FALSE	PEKQTK
EPI_ISL_3915391	A/Gallus_gallus/Belgium/5593_0001/2019	domestic poultry		H3N1	2019	S	G	T	K	FALSE	PEKQTK
EPI_ISL_3915392	A/Gallus_gallus/Belgium/5426_0001/2019	domestic poultry		H3N1	2019	S	G	T	K	FALSE	PEKQTK
EPI_ISL_3915394	A/Gallus_gallus/Belgium/5430_0002/2019	domestic poultry		H3N1	2019	S	G	T	K	FALSE	PEKQTK
EPI_ISL_3915395	A/Gallus_gallus/Belgium/5432_0002/2019	domestic poultry		H3N1	2019	S	G	T	K	FALSE	PEKQTK
EPI_ISL_3915396	A/Gallus_gallus/Belgium/5484_0001/2019	domestic poultry		H3N1	2019	S	G	T	K	FALSE	PEKQTK
EPI_ISL_3915399	A/Gallus_gallus/Belgium/5570_0001/2019	domestic poultry		H3N1	2019	S	G	T	K	FALSE	PEKQTK
EPI_ISL_3915400	A/Gallus_gallus/Belgium/5679_0002/2019	domestic poultry		H3N1	2019	S	G	T	K	FALSE	PEKQTK
EPI_ISL_3915401	A/Gallus_gallus/Belgium/5869_0002/2019	domestic poultry		H3N1	2019	S	G	T	K	FALSE	PEKQTK
EPI_ISL_3915402	A/Gallus_gallus/Belgium/5680_0002/2019	domestic poultry		H3N1	2019	S	G	T	K	FALSE	PEKQTK
EPI_ISL_3915404	A/Gallus_gallus/Belgium/5771_0001/2019	domestic poultry		H3N1	2019	S	G	T	K	FALSE	PEKQTK
EPI_ISL_3915405	A/Gallus_gallus/Belgium/5770_0001/2019	domestic poultry		H3N1	2019	S	G	T	K	FALSE	PEKQTK
EPI_ISL_3915408	A/Gallus_gallus/Belgium/5826_0002/2019	domestic poultry		H3N1	2019	S	G	T	K	FALSE	PEKQTK
EPI_ISL_3915409	A/Gallus_gallus/Belgium/6121_0002/2019	domestic poultry		H3N1	2019	S	G	T	K	FALSE	PEKQTK
EPI_ISL_3915411	A/Gallus_gallus/Belgium/5924_0002/2019	domestic poultry		H3N1	2019	S	G	T	K	FALSE	PEKQTK
EPI_ISL_3915413	A/Gallus_gallus/Belgium/5934_0001/2019	domestic poultry		H3N1	2019	S	G	T	K	FALSE	PEKQTK
EPI_ISL_3915415	A/Gallus_gallus/Belgium/6132_0002/2019	domestic poultry		H3N1	2019	S	G	T	K	FALSE	PEKQTK
EPI_ISL_3915417	A/Gallus_gallus/Belgium/6082_0002/2019	domestic poultry		H3N1	2019	S	G	T	K	FALSE	PEKXTK
EPI_ISL_3915418	A/Gallus_gallus/Belgium/6094_0001/2019	domestic poultry		H3N1	2019	S	G	T	K	FALSE	PEKXTK
EPI_ISL_3915419	A/Gallus_gallus/Belgium/6486/2019	domestic poultry		H3N1	2019	S	G	T	K	FALSE	PEKQTK
EPI_ISL_3915423	A/Gallus_gallus/Belgium/6986/2019	domestic poultry		H3N1	2019	S	G	T	K	FALSE	PEKQTK
EPI_ISL_3915516	A/Gallus_gallus/Belgium/5772_0001/2019	domestic poultry		H3N1	2019	S	G	T	K	FALSE	PEKQTK
EPI_ISL_3915517	A/Gallus_gallus/Belgium/5772_0002/2019	domestic poultry		H3N1	2019	S	G	T	K	FALSE	PEKQTK
EPI_ISL_505582	A/Gallus_gallus/Belgium/3914/2019	domestic poultry		H3N1	2019	S	G	T	K	FALSE	PEKQTK
EPI_ISL_505583	A/Gallus_gallus/Belgium/4010/2019	domestic poultry		H3N1	2019	S	G	T	K	FALSE	PEKQTK
EPI_ISL_505584	A/Gallus_gallus/Belgium/4464/2019	domestic poultry		H3N1	2019	S	G	T	K	FALSE	PEKQTK
EPI_ISL_505586	A/Gallus_gallus/Belgium/4768/2019	domestic poultry		H3N1	2019	S	G	T	K	FALSE	PEKQTK
EPI_ISL_505587	A/Gallus_gallus/Belgium/5227/2019	domestic poultry		H3N1	2019	S	G	T	K	FALSE	PEKQTK
EPI_ISL_505588	A/Gallus_gallus/Belgium/5597/2019	domestic poultry		H3N1	2019	S	G	T	K	FALSE	PEKQTK
EPI_ISL_505589	A/Gallus_gallus/Belgium/5680/2019	domestic poultry		H3N1	2019	S	G	T	K	FALSE	PEKQTK
EPI_ISL_505590	A/Gallus_gallus/Belgium/5839/2019	domestic poultry		H3N1	2019	S	G	T	K	FALSE	PEKQTK
EPI_ISL_505591	A/Gallus_gallus/Belgium/6079/2019	domestic poultry		H3N1	2019	S	G	T	K	FALSE	PEKQTK
EPI_ISL_505592	A/Gallus_gallus/Belgium/6486/2019	domestic poultry		H3N1	2019	S	G	T	K	FALSE	PEKQTK
EPI_ISL_505593	A/Gallus_gallus/Belgium/6519/2019	domestic poultry		H3N1	2019	S	G	T	K	FALSE	PEKQTK
EPI_ISL_505594	A/Gallus_gallus/Belgium/6986/2019	domestic poultry		H3N1	2019	S	G	T	K	FALSE	PEKQTK
EPI_ISL_15213989	A/chicken/Belgium/136/2019	domestic poultry		H3N1	2019	S	G	T	K	TRUE	PEKQTK
EPI_ISL_3914871	A/Gallus_gallus/Belgium/3945_0002/2019	domestic poultry		H3N1	2019	S	G	T	K	TRUE	PEKQTK
EPI_ISL_3914875	A/Gallus_gallus/Belgium/3978_0001/2019	domestic poultry		H3N1	2019	S	G	T	K	TRUE	PEKQTK
EPI_ISL_3914877	A/Gallus_gallus/Belgium/4008/2019	domestic poultry		H3N1	2019	S	G	T	K	TRUE	PEKQTK
EPI_ISL_3914880	A/Gallus_gallus/Belgium/4226_0001/2019	domestic poultry		H3N1	2019	S	G	T	K	TRUE	PEKQTK
EPI_ISL_3914884	A/Gallus_gallus/Belgium/4328_0005/2019	domestic poultry		H3N1	2019	S	G	T	K	TRUE	PEKQTK
EPI_ISL_3914890	A/Turkey/Belgium/4771_0001/2019	domestic poultry		H3N1	2019	S	G	T	K	TRUE	PEKQTK
EPI_ISL_3914899	A/Turkey/Belgium/4462_0001/2019	domestic poultry		H3N1	2019	S	G	T	K	TRUE	PEKQTK
EPI_ISL_3914900	A/Turkey/Belgium/5953_0003/2019	domestic poultry		H3N1	2019	S	G	T	K	TRUE	PEKQTK
EPI_ISL_3914955	A/Turkey/Belgium/4539_0001/2019	domestic poultry		H3N1	2019	S	G	T	K	TRUE	PEKQTX
EPI_ISL_3915373	A/Gallus_gallus/Belgium/4491_0006/2019	domestic poultry		H3N1	2019	S	G	T	K	TRUE	PEKQTK
EPI_ISL_3915393	A/Turkey/Belgium/5427_0001/2019	domestic poultry		H3N1	2019	S	G	T	K	TRUE	PEKQTK
EPI_ISL_3915407	A/Gallus_gallus/Belgium/5819_0002/2019	domestic poultry		H3N1	2019	S	G	T	K	TRUE	PEKQTK
EPI_ISL_3915412	A/Gallus_gallus/Belgium/5870_0002/2019	domestic poultry		H3N1	2019	S	G	T	K	TRUE	PEKQTK
EPI_ISL_3915416	A/Gallus_gallus/6079/2019	domestic poultry		H3N1	2019	S	G	T	K	TRUE	PEKQTK
EPI_ISL_3915420	A/Gallus_gallus/Belgium/6519/2019	domestic poultry		H3N1	2019	S	G	T	K	TRUE	PEKQTK
EPI_ISL_3915422	A/Gallus_gallus/Belgium/7200_0001/2019	domestic poultry		H3N1	2019	S	G	T	K	TRUE	PEKQTK
EPI_ISL_393487	A/chicken/Belgium/460/2019	domestic poultry		H3N1	2019	S	G	T	K	TRUE	PEKQTK
EPI_ISL_505585	A/Turkey/Belgium/4539/2019	domestic poultry		H3N1	2019	S	G	T	K	TRUE	PEKQTK
EPI_ISL_516830	A/chicken/Belgium/AI01940/2019	domestic poultry		H3N1	2019	S	G	T	K	TRUE	PEKQTK
EPI_ISL_31540	A/turkey/Ontario/84/1983	domestic poultry	FALSE	H5N1	1983	D	G	T	K	TRUE	PQRETR	Am_nonGsGD
EPI_ISL_141048	A/mallard/Italy/3401/2005	wild bird	FALSE	H5N1	2005	N	G	A	K	TRUE	PQRETR	EA_nonGsGD		https://doi.org/10.1080/03079450701488345
EPI_ISL_27583	A/chicken/Vietnam/NCVD11/2005	domestic poultry	TRUE	H5N1	2005	S	G	T	K	TRUE	PQRERRRKKR	1
EPI_ISL_64771	A/Thailand/NKFENA/2005	human	UNKNOWN	H5N1	2005	K	G	T	?	TRUE	No HA sequence available
EPI_ISL_78015	A/duck/Hunan/11/2007	duck	TRUE	H5N1	2007	K	G	N	K	TRUE	PLRERRRKR	2.3.4		doi: 10.1128/JVI.00413-10
EPI_ISL_96806	A/turkey/Israel/362/2011	domestic poultry	TRUE	H5N1	2011	T	G	T	K	TRUE	PQGEGRRKKR	2.2.1.1a
EPI_ISL_16297066	A/skunk/Minnesota/22-034925-001/2022	wild mammal	TRUE	H5N1	2022	N	G	A	K	TRUE	PLREKRRKR	2.3.4.4b	B1.3
EPI_ISL_19605839	A/red_tailed_hawk/Minnesota/22-014468-001/2022	wild bird	TRUE	H5N1	2022	N	G	N	K	TRUE	PLREKRRKR	2.3.4.4b	B2.1
EPI_ISL_19593786	A/dairy_cow/USA/24_034007-001/2024	cow	TRUE	H5N1	2024	S	G	T	K	TRUE	PLREKRRKR	2.3.4.4b	B3.13
EPI_ISL_19593787	A/dairy_cow/USA/24_034006-001/2024	cow	TRUE	H5N1	2024	S	G	T	K	TRUE	PLREKRRKR	2.3.4.4b	B3.13
EPI_ISL_19775928	A/snow goose/AB/FAV-0026-16/2024	wild bird	TRUE	H5N1	2024	S	G	T	K	TRUE	PLREKRRKR	2.3.4.4b	B3.6
EPI_ISL_19792380	A/black vulture/USA/006936-001/2025	wild bird	TRUE	H5N1	2025	N	G	A	K	TRUE	PLRERRRKR	2.3.4.4b	D1.1
EPI_ISL_19832498	A/bald eagle/USA/006343-004.2025	wild bird	TRUE	H5N1	2025	N	G	A	K	TRUE	PLRERRRKR	2.3.4.4b	D1.1
EPI_ISL_19792348	A/mallard/USA/006656-015/2025	wild bird	TRUE	H5N1	2025	D	G	T	K	TRUE	PLRERRRKR	2.3.4.4b	D1.1
EPI_ISL_19870575	A/canada goose/USA/001541-006/2025	wild bird	TRUE	H5N1	2025	D	G	T	K	TRUE	PLRERRRKR	2.3.4.4b	D1.1
EPI_ISL_309802	A/Chicken/Netherlands/10012103/2010	domestic poultry		H6N1	2010	H	G	T	K	TRUE	PQIETR
EPI_ISL_4061542	A/chicken/Netherlands/917/2010	domestic poultry		H6N1	2010	H	G	T	K	TRUE	PQIETR
EPI_ISL_796158	A/chicken/Netherlands/10011774-011015/2010	domestic poultry		H6N1	2010	H	G	T	K	TRUE	PQIETR
EPI_ISL_2234825	A/chicken/Ireland/005930_20VIR5487-1/2020	domestic poultry		H6N1	2020	K	G	T	K	TRUE	PQIETR
EPI_ISL_2234826	A/chicken/Ireland/020133_20VIR5487-2/2020	domestic poultry		H6N1	2020	K	G	T	K	TRUE	PQIETR
EPI_ISL_2234827	A/chicken/Ireland/020136_20VIR5487-3/2020	domestic poultry		H6N1	2020	K	G	T	K	TRUE	PQIETR
EPI_ISL_2234828	A/chicken/Ireland/020138_20VIR5487-4/2020	domestic poultry		H6N1	2020	K	G	T	K	TRUE	PQIETR
EPI_ISL_2234829	A/chicken/Ireland/020139_20VIR5487-5/2020	domestic poultry		H6N1	2020	K	G	T	K	TRUE	PQIETR
EPI_ISL_2234830	A/turkey/Ireland/020140_20VIR5487-6/2020	domestic poultry		H6N1	2020	K	G	T	K	TRUE	PQIETR
EPI_ISL_13190518	A/chicken/Northern_Ireland/VMDL20-03/2020	domestic poultry		H6N1	2020	K	G	T	K	TRUE	PQIETR
EPI_ISL_13190529	A/chicken/Northern_Ireland/VMDL20-31/2020	domestic poultry		H6N1	2020	K	G	T	K	TRUE	PQIETR
EPI_ISL_13190542	A/chicken/Northern_Ireland/VMDL20-48/2020	domestic poultry		H6N1	2020	K	G	T	K	TRUE	PQIETR
EPI_ISL_13190552	A/chicken/Northern_Ireland/VMDL20-50/2020	domestic poultry		H6N1	2020	K	G	T	K	TRUE	PQIETR
EPI_ISL_13190563	A/chicken/Northern_Ireland/VMDL20-51/2020	domestic poultry		H6N1	2020	K	G	T	K	TRUE	PQIETR
EPI_ISL_13190575	A/chicken/Northern_Ireland/VMDL20-52/2020	domestic poultry		H6N1	2020	K	G	T	K	TRUE	PQIETR
EPI_ISL_13190586	A/chicken/Northern_Ireland/VMDL20-60/2020	domestic poultry		H6N1	2020	K	G	T	K	TRUE	PQIETR
EPI_ISL_13190597	A/chicken/Northern_Ireland/VMDL20-66/2020	domestic poultry		H6N1	2020	K	G	T	K	TRUE	PQIETR
EPI_ISL_13190609	A/chicken/Northern_Ireland/VMDL20-77/2020	domestic poultry		H6N1	2020	K	G	T	K	TRUE	PQIETR
EPI_ISL_13190621	A/chicken/Northern_Ireland/VMDL20-88/2020	domestic poultry		H6N1	2020	K	G	T	K	TRUE	PQIETR
EPI_ISL_13190633	A/chicken/Northern_Ireland/VMDL20-92/2020	domestic poultry		H6N1	2020	K	G	T	K	TRUE	PQIETR
EPI_ISL_12631846	A/chicken/Scotland/010098/2020	domestic poultry		H6N1	2020	S	G	T	K	TRUE	PQIETR
EPI_ISL_12631847	A/chicken/Scotland/010106/2020	domestic poultry		H6N1	2020	S	G	T	K	TRUE	PQIETR
EPI_ISL_12631848	A/chicken/Scotland/010235/2020	domestic poultry		H6N1	2020	S	G	T	K	TRUE	PQIETR
EPI_ISL_12640029	A/chicken/Scotland/012014/2020	domestic poultry		H6N1	2020	S	G	T	K	TRUE	PQIETR
EPI_ISL_12640030	A/chicken/Scotland/013621/2020	domestic poultry		H6N1	2020	S	G	T	K	TRUE	PQIETR
EPI_ISL_12640031	A/chicken/Scotland/013703/2020	domestic poultry		H6N1	2020	S	G	T	K	TRUE	PQIETR
EPI_ISL_12640032	A/chicken/Scotland/015311/2020	domestic poultry		H6N1	2020	S	G	T	K	TRUE	PQIETR
EPI_ISL_12640033	A/chicken/Scotland/015314/2020	domestic poultry		H6N1	2020	S	G	T	K	TRUE	PQIETR
EPI_ISL_12640034	A/chicken/Scotland/015322/2020	domestic poultry		H6N1	2020	S	G	T	K	TRUE	PQIETR
EPI_ISL_12640035	A/chicken/Scotland/015436/2020	domestic poultry		H6N1	2020	S	G	T	K	TRUE	PQIETR
EPI_ISL_12640036	A/chicken/Scotland/015424/2020	domestic poultry		H6N1	2020	S	G	T	K	TRUE	PQIETR

### Sheet: Laboratory adapted viruses
isolate_id	isolate_name	lab adapted	HPAIV	subtype	year	NA130	NA131	NA132	NA453	inPhylogeny	DOI	Notes
EPI_ISL_388779	A/mouse/United_Kingdom/WSN/1933	yes		H1N1	1933	K	G	T	K	FALSE
EPI_ISL_378235	A/Mus_musculus/Berlin/WT/2019	yes		H1N1	2019	R	G	T	K	FALSE	doi: 10.1016/j.celrep.2020.107586.
EPI_ISL_378236	A/Mus_musculus/Berlin/72-Min/2019	yes		H1N1	2019	R	G	T	K	FALSE
EPI_ISL_378237	A/Mus_musculus/Berlin/46-Med/2019	yes		H1N1	2019	R	G	T	K	FALSE
EPI_ISL_378238	A/Mus_musculus/Berlin/27-Min/2019	yes		H1N1	2019	R	G	T	K	FALSE
EPI_ISL_378239	A/Mus_musculus/Berlin/72L-Max/2019	yes		H1N1	2019	R	G	T	K	FALSE
EPI_ISL_378240	A/Mus_musculus/Berlin/72H-Max/2019	yes		H1N1	2019	R	G	T	K	FALSE
EPI_ISL_506038	A/Mus_musculus/Berlin/CD/2019	yes		H1N1	2019	R	G	T	K	FALSE
EPI_ISL_506039	A/Mus_musculus/Berlin/CO/2019	yes		H1N1	2019	R	G	T	K	FALSE
EPI_ISL_506040	A/Mus_musculus/Berlin/CPO/2019	yes		H1N1	2019	R	G	T	K	FALSE
EPI_ISL_69790	A/NYMC_X-161A(Puerto_Rico/8/1934-Wisconsin/67/2005)	yes		H3N1	2005	S	G	T	K	FALSE		Vaccine reassortant
EPI_ISL_504934	A/swine/China/AV1523NA-6.seq/2011			H1N1	2011	S	G	T	K	FALSE		Phylogenetically incongruent NA suggestive of laboratory reassortment
												Note also that there are many other WSN and PR8 strain sequences on the NCBI database that are not listed here. Not all PR8 lineage strains have lost the glycosylation site.
